# WNT signaling coordinately controls mouse limb bud outgrowth and establishment of the digit-interdigit pattern

**DOI:** 10.1101/2024.12.25.629665

**Authors:** Jonas Malkmus, Angela Morabito, Lucille Lopez-Delisle, Laura Avino Esteban, Alexandre Mayran, Aimee Zuniga, James Sharpe, Rolf Zeller, Rushikesh Sheth

## Abstract

Self-organization, such as the emergence of a pattern from a homogenous state, is a fascinating property of biological systems. Early limb bud outgrowth and patterning in mice are controlled by a robust and self-regulatory signaling system, and initiation of the periodic digit-interdigit pattern appears under control of a self-regulatory Turing system. Previous studies established the requirement of WNT and BMP signaling for both early limb bud and digit-interdigit morphogenesis, but the molecular changes underlying the transition from early limb bud signaling to the digit-interdigit patterning system remained unknown. Here, we use small molecule inhibitors to rapidly but transiently block WNT signaling to identify the early transcriptional targets that are altered during disruption and recovery of limb bud and digit development. Together, this study highlights the overarching role of WNT signaling in controlling early limb bud outgrowth and patterning, and establishment of the periodic digit-interdigit pattern. Finally, the transient WNT signaling disruption approach reveals the plasticity and robustness of these self-organizing limb bud and digit patterning systems.

**Summary Statement:** It was unknown how the signaling system controlling early limb bud development transitions to the periodic digit-interdigit patterning system. We show that WNT signaling controls this transition as an integral part of both signalling systems.
