## Supplementary Tables S24-S for "WNT signaling coordinately controls mouse limb bud outgrowth and establishment of the digit-interdigit pattern"

### Sheet: Table S2
gene_id	gene_short_name	cluster
ENSMUSG00000025980	Hspd1	a
ENSMUSG00000064294	Aox3	a
ENSMUSG00000004872	Pax3	a
ENSMUSG00000034486	Gbx2	a
ENSMUSG00000007805	Twist2	a
ENSMUSG00000026278	Bok	a
ENSMUSG00000004552	Ctse	a
ENSMUSG00000026452	Syt2	a
ENSMUSG00000042793	Lgr6	a
ENSMUSG00000026418	Tnni1	a
ENSMUSG00000026394	Atp6v1g3	a
ENSMUSG00000073530	Pappa2	a
ENSMUSG00000026572	Tbx19	a
ENSMUSG00000073489	Ifi204	a
ENSMUSG00000039748	Exo1	a
ENSMUSG00000026630	Batf3	a
ENSMUSG00000026669	Mcm10	a
ENSMUSG00000026676	Ccdc3	a
ENSMUSG00000039476	Prrx2	a
ENSMUSG00000000247	Lhx2	a
ENSMUSG00000075304	Sp5	a
ENSMUSG00000070880	Gad1	a
ENSMUSG00000056436	Cyct	a
ENSMUSG00000027014	Cwc22	a
ENSMUSG00000048482	Bdnf	a
ENSMUSG00000074934	Grem1	a
ENSMUSG00000039092	Sptlc3	a
ENSMUSG00000032852	Rspo4	a
ENSMUSG00000027596	a	a
ENSMUSG00000084897	Gm14226	a
ENSMUSG00000027597	Ahcy	a
ENSMUSG00000017861	Mybl2	a
ENSMUSG00000074575	Kcng1	a
ENSMUSG00000028640	Tfap2c	a
ENSMUSG00000078870	Gm14410	a
ENSMUSG00000094786	Gm14403	a
ENSMUSG00000069041	Slc25a31	a
ENSMUSG00000027737	Slc7a11	a
ENSMUSG00000033981	Gria2	a
ENSMUSG00000059743	Fdps	a
ENSMUSG00000027859	Ngf	a
ENSMUSG00000048938	Nr1h5	a
ENSMUSG00000027840	Wnt2b	a
ENSMUSG00000028031	Dkk2	a
ENSMUSG00000028255	Clca1	a
ENSMUSG00000039058	Ak5	a
ENSMUSG00000028179	Cth	a
ENSMUSG00000034926	Dhcr24	a
ENSMUSG00000028613	Lrp8	a
ENSMUSG00000028546	Elavl4	a
ENSMUSG00000043155	Hpdl	a
ENSMUSG00000028680	Plk3	a
ENSMUSG00000028633	Ctps	a
ENSMUSG00000028655	Mfsd2a	a
ENSMUSG00000028871	Rspo1	a
ENSMUSG00000070720	Tmem200b	a
ENSMUSG00000028885	Smpdl3b	a
ENSMUSG00000078521	Aunip	a
ENSMUSG00000028766	Alpl	a
ENSMUSG00000045349	Sh2d5	a
ENSMUSG00000006442	Srm	a
ENSMUSG00000028982	Slc25a33	a
ENSMUSG00000038295	Atg9b	a
ENSMUSG00000045294	Insig1	a
ENSMUSG00000002633	Shh	a
ENSMUSG00000001566	Mnx1	a
ENSMUSG00000013629	Cad	a
ENSMUSG00000067438	Hmx1	a
ENSMUSG00000029095	Ablim2	a
ENSMUSG00000048450	Msx1	a
ENSMUSG00000061535	C1qtnf7	a
ENSMUSG00000000560	Gabra2	a
ENSMUSG00000029211	Gabra4	a
ENSMUSG00000029591	Ung	a
ENSMUSG00000061578	Ksr2	a
ENSMUSG00000029482	Aacs	a
ENSMUSG00000034324	Tmem132c	a
ENSMUSG00000049971	Glt1d1	a
ENSMUSG00000034310	Tmem132d	a
ENSMUSG00000081683	Fzd10	a
ENSMUSG00000029757	Dync1i1	a
ENSMUSG00000061762	Tac1	a
ENSMUSG00000079679	Vwde	a
ENSMUSG00000079654	Prrt4	a
ENSMUSG00000071553	Cpa2	a
ENSMUSG00000029830	Svopl	a
ENSMUSG00000005503	Evx1	a
ENSMUSG00000072476	Gm9008	a
ENSMUSG00000005667	Mthfd2	a
ENSMUSG00000034777	Vax2	a
ENSMUSG00000038115	Ano2	a
ENSMUSG00000030268	Bcat1	a
ENSMUSG00000033967	Rnf225	a
ENSMUSG00000001918	Slc1a5	a
ENSMUSG00000002068	Ccne1	a
ENSMUSG00000030470	Csrp3	a
ENSMUSG00000030523	Trpm1	a
ENSMUSG00000053025	Sv2b	a
ENSMUSG00000059146	Ntrk3	a
ENSMUSG00000030609	Aen	a
ENSMUSG00000070462	Tlnrd1	a
ENSMUSG00000008318	Relt	a
ENSMUSG00000042462	Dctpp1	a
ENSMUSG00000091002	Tcerg1l	a
ENSMUSG00000061723	Tnnt3	a
ENSMUSG00000050917	Fgf4	a
ENSMUSG00000040675	Mthfd1l	a
ENSMUSG00000000296	Tpd52l1	a
ENSMUSG00000038151	Prdm1	a
ENSMUSG00000003227	Edar	a
ENSMUSG00000020089	Ppa1	a
ENSMUSG00000020075	Ddx21	a
ENSMUSG00000033105	Lss	a
ENSMUSG00000051067	Lingo3	a
ENSMUSG00000020053	Igf1	a
ENSMUSG00000019960	Dusp6	a
ENSMUSG00000020140	Lgr5	a
ENSMUSG00000020218	Wif1	a
ENSMUSG00000031530	Dusp4	a
ENSMUSG00000031636	Pdlim3	a
ENSMUSG00000031604	Msmo1	a
ENSMUSG00000035964	Tmem59l	a
ENSMUSG00000007888	Crlf1	a
ENSMUSG00000031661	Nkd1	a
ENSMUSG00000055368	Slc6a2	a
ENSMUSG00000031906	Smpd3	a
ENSMUSG00000031837	Necab2	a
ENSMUSG00000040010	Slc7a5	a
ENSMUSG00000031972	Acta1	a
ENSMUSG00000050751	Pgbd5	a
ENSMUSG00000079391	Gm2974	a
ENSMUSG00000079388	2610042L04Rik	a
ENSMUSG00000094132	Gm3264	a
ENSMUSG00000095681	Gm8281	a
ENSMUSG00000096904	Lamtor3-ps	a
ENSMUSG00000093985	Gm10406	a
ENSMUSG00000092167	Gm3696	a
ENSMUSG00000090363	Gm3512	a
ENSMUSG00000091617	Gm3752	a
ENSMUSG00000045201	Lrrc3b	a
ENSMUSG00000093979	Gm2237	a
ENSMUSG00000042354	Gnl3	a
ENSMUSG00000049235	Gm7324	a
ENSMUSG00000021835	Bmp4	a
ENSMUSG00000002324	Rec8	a
ENSMUSG00000048582	Gja3	a
ENSMUSG00000060548	Tnfrsf19	a
ENSMUSG00000046049	Rp1l1	a
ENSMUSG00000003469	Phyhip	a
ENSMUSG00000041703	Zic5	a
ENSMUSG00000032193	Ldlr	a
ENSMUSG00000048534	Jaml	a
ENSMUSG00000042195	Slc35f2	a
ENSMUSG00000046167	Gldn	a
ENSMUSG00000032281	Acsbg1	a
ENSMUSG00000032291	Crabp1	a
ENSMUSG00000034839	Larp6	a
ENSMUSG00000043719	Col6a6	a
ENSMUSG00000091345	Col6a5	a
ENSMUSG00000034115	Scn11a	a
ENSMUSG00000000782	Tcf7	a
ENSMUSG00000036264	Fstl4	a
ENSMUSG00000020268	Lyrm7	a
ENSMUSG00000037335	Hand1	a
ENSMUSG00000020534	Shmt1	a
ENSMUSG00000033044	Dhrs7c	a
ENSMUSG00000020901	Pik3r5	a
ENSMUSG00000060938	Rpl26	a
ENSMUSG00000000632	Sez6	a
ENSMUSG00000037278	Tmem97	a
ENSMUSG00000037601	Nme1	a
ENSMUSG00000018973	Hoxb1	a
ENSMUSG00000043439	Epop	a
ENSMUSG00000017499	Cdc6	a
ENSMUSG00000051617	Krt9	a
ENSMUSG00000017724	Etv4	a
ENSMUSG00000001494	Sost	a
ENSMUSG00000051455	Meioc	a
ENSMUSG00000061086	Myl4	a
ENSMUSG00000000142	Axin2	a
ENSMUSG00000025572	Tmc6	a
ENSMUSG00000042988	Notum	a
ENSMUSG00000039321	Uts2r	a
ENSMUSG00000045410	Akr1e1	a
ENSMUSG00000058258	Idi1	a
ENSMUSG00000052981	Ube2ql1	a
ENSMUSG00000049538	Adamts16	a
ENSMUSG00000021567	Nkd2	a
ENSMUSG00000074715	Ccl28	a
ENSMUSG00000037169	Mycn	a
ENSMUSG00000073197	5730507C01Rik	a
ENSMUSG00000020649	Rrm2	a
ENSMUSG00000035799	Twist1	a
ENSMUSG00000090121	Abhd12b	a
ENSMUSG00000075707	Dio3	a
ENSMUSG00000060950	Trmt61a	a
ENSMUSG00000022269	Marchf11	a
ENSMUSG00000022367	Has2	a
ENSMUSG00000022351	Sqle	a
ENSMUSG00000006378	Gcat	a
ENSMUSG00000062760	Shisal1	a
ENSMUSG00000075408	Smim41	a
ENSMUSG00000013089	Etv5	a
ENSMUSG00000047261	Gap43	a
ENSMUSG00000036304	Zdhhc23	a
ENSMUSG00000092009	Myh15	a
ENSMUSG00000062327	T	a
ENSMUSG00000047786	Lix1	a
ENSMUSG00000008482	Rnf151	a
ENSMUSG00000024036	Slc37a1	a
ENSMUSG00000073411	H2-D1	a
ENSMUSG00000073409	H2-Q6	a
ENSMUSG00000060550	H2-Q7	a
ENSMUSG00000032796	Lama1	a
ENSMUSG00000024053	Emilin2	a
ENSMUSG00000038541	Srd5a2	a
ENSMUSG00000024245	Tmem178	a
ENSMUSG00000059898	Dsc3	a
ENSMUSG00000061808	Ttr	a
ENSMUSG00000024427	Spry4	a
ENSMUSG00000024471	Myot	a
ENSMUSG00000071847	Apcdd1	a
ENSMUSG00000053846	Lipg	a
ENSMUSG00000024907	Gal	a
ENSMUSG00000024640	Psat1	a
ENSMUSG00000048138	Dmrt2	a
ENSMUSG00000024827	Gldc	a
ENSMUSG00000024776	Stambpl1	a
ENSMUSG00000025020	Slit1	a
ENSMUSG00000035049	Rrp12	a
ENSMUSG00000018822	Sfrp5	a
ENSMUSG00000025219	Fgf8	a
ENSMUSG00000099032	Tcf24	b
ENSMUSG00000016918	Sulf1	b
ENSMUSG00000026109	Tmeff2	b
ENSMUSG00000045954	Cavin2	b
ENSMUSG00000062939	Stat4	b
ENSMUSG00000026100	Mstn	b
ENSMUSG00000045005	Fzd5	b
ENSMUSG00000061816	Myl1	b
ENSMUSG00000073650	Catip	b
ENSMUSG00000036766	Dner	b
ENSMUSG00000026251	Chrnd	b
ENSMUSG00000026253	Chrng	b
ENSMUSG00000014602	Kif1a	b
ENSMUSG00000047496	Rnf152	b
ENSMUSG00000052688	Rab7b	b
ENSMUSG00000070644	Etnk2	b
ENSMUSG00000041577	Prelp	b
ENSMUSG00000041559	Fmod	b
ENSMUSG00000042451	Mybph	b
ENSMUSG00000042429	Adora1	b
ENSMUSG00000026459	Myog	b
ENSMUSG00000026414	Tnnt2	b
ENSMUSG00000026407	Cacna1s	b
ENSMUSG00000052726	Kcnt2	b
ENSMUSG00000042671	Rgs8	b
ENSMUSG00000004110	Cacna1e	b
ENSMUSG00000033544	Angptl1	b
ENSMUSG00000026649	Cfap126	b
ENSMUSG00000058715	Fcer1g	b
ENSMUSG00000007097	Atp1a2	b
ENSMUSG00000070504	Fcrl6	b
ENSMUSG00000026489	Coq8a	b
ENSMUSG00000026610	Esrrg	b
ENSMUSG00000004113	Cacna1b	b
ENSMUSG00000009214	Mymk	b
ENSMUSG00000047363	Cstad	b
ENSMUSG00000026870	Cutal	b
ENSMUSG00000026950	Neb	b
ENSMUSG00000060988	Galnt13	b
ENSMUSG00000026832	Cytip	b
ENSMUSG00000075318	Scn2a	b
ENSMUSG00000075316	Scn9a	b
ENSMUSG00000005232	G6pc2	b
ENSMUSG00000075307	Klhl41	b
ENSMUSG00000027107	Chrna1	b
ENSMUSG00000075273	Ttc30b	b
ENSMUSG00000051747	Ttn	b
ENSMUSG00000040495	Chrm4	b
ENSMUSG00000027215	Cd82	b
ENSMUSG00000061311	Rag1	b
ENSMUSG00000027188	Pamr1	b
ENSMUSG00000074968	Ano3	b
ENSMUSG00000023236	Scg5	b
ENSMUSG00000068614	Actc1	b
ENSMUSG00000040093	Bmf	b
ENSMUSG00000098488	Pla2g4b	b
ENSMUSG00000074771	Ankef1	b
ENSMUSG00000027416	Otor	b
ENSMUSG00000074736	Syndig1	b
ENSMUSG00000032715	Trib3	b
ENSMUSG00000059361	Nrsn2	b
ENSMUSG00000053141	Ptprt	b
ENSMUSG00000074607	Tox2	b
ENSMUSG00000017002	Slpi	b
ENSMUSG00000016995	Matn4	b
ENSMUSG00000027544	Nfatc2	b
ENSMUSG00000067578	Cbln4	b
ENSMUSG00000027570	Col9a3	b
ENSMUSG00000027574	Nkain4	b
ENSMUSG00000027577	Chrna4	b
ENSMUSG00000027500	Stmn2	b
ENSMUSG00000027536	Chmp4c	b
ENSMUSG00000060913	Trim55	b
ENSMUSG00000037661	Gpr160	b
ENSMUSG00000037625	Cldn11	b
ENSMUSG00000069072	Slc7a14	b
ENSMUSG00000046743	Fat4	b
ENSMUSG00000037016	Frem2	b
ENSMUSG00000034098	Fstl5	b
ENSMUSG00000102692	Dchs2	b
ENSMUSG00000027996	Sfrp2	b
ENSMUSG00000041842	Fhdc1	b
ENSMUSG00000051000	Fam160a1	b
ENSMUSG00000031286	Glt28d2	b
ENSMUSG00000015852	Fcrls	b
ENSMUSG00000027954	Efna1	b
ENSMUSG00000000794	Kcnn3	b
ENSMUSG00000027940	Tpm3	b
ENSMUSG00000027939	Nup210l	b
ENSMUSG00000028150	Rorc	b
ENSMUSG00000015947	Fcgr1	b
ENSMUSG00000038403	Hjv	b
ENSMUSG00000038393	Txnip	b
ENSMUSG00000027875	Hmgcs2	b
ENSMUSG00000027869	Hsd3b6	b
ENSMUSG00000027861	Casq2	b
ENSMUSG00000033377	Palmd	b
ENSMUSG00000028116	Myoz2	b
ENSMUSG00000027971	Ndst4	b
ENSMUSG00000052430	Bmpr1b	b
ENSMUSG00000028360	Slc44a5	b
ENSMUSG00000040037	Negr1	b
ENSMUSG00000045573	Penk	b
ENSMUSG00000028211	Trp53inp1	b
ENSMUSG00000028222	Calb1	b
ENSMUSG00000095139	Pou3f2	b
ENSMUSG00000044288	Cnr1	b
ENSMUSG00000094686	Ccl21a	b
ENSMUSG00000066196	Spag8	b
ENSMUSG00000028341	Nr4a3	b
ENSMUSG00000039579	Grin3a	b
ENSMUSG00000015243	Abca1	b
ENSMUSG00000061540	Orm2	b
ENSMUSG00000028396	2310002L09Rik	b
ENSMUSG00000052684	Jun	b
ENSMUSG00000028519	Dab1	b
ENSMUSG00000028600	Podn	b
ENSMUSG00000034185	6430628N08Rik	b
ENSMUSG00000034171	Faah	b
ENSMUSG00000028637	Ccdc30	b
ENSMUSG00000052135	Foxo6	b
ENSMUSG00000028626	Col9a2	b
ENSMUSG00000090125	Pou3f1	b
ENSMUSG00000001334	Fndc5	b
ENSMUSG00000040533	Matn1	b
ENSMUSG00000028834	Trim63	b
ENSMUSG00000028838	Extl1	b
ENSMUSG00000028803	Nipal3	b
ENSMUSG00000037139	Myom3	b
ENSMUSG00000036995	Asap3	b
ENSMUSG00000028758	Kif17	b
ENSMUSG00000025330	Padi4	b
ENSMUSG00000029001	Fbxo44	b
ENSMUSG00000029070	Mxra8	b
ENSMUSG00000061601	Pclo	b
ENSMUSG00000039934	Gsap	b
ENSMUSG00000029130	Rnf32	b
ENSMUSG00000044576	Garem2	b
ENSMUSG00000029102	Hgfac	b
ENSMUSG00000044716	Dok7	b
ENSMUSG00000029096	Htra3	b
ENSMUSG00000029123	Stk32b	b
ENSMUSG00000049691	Nkx3-2	b
ENSMUSG00000029167	Ppargc1a	b
ENSMUSG00000044827	Tlr1	b
ENSMUSG00000051498	Tlr6	b
ENSMUSG00000029219	Slc10a4	b
ENSMUSG00000029155	Spata18	b
ENSMUSG00000049907	Rasl11b	b
ENSMUSG00000034981	Parm1	b
ENSMUSG00000029314	Gpat3	b
ENSMUSG00000029309	Sparcl1	b
ENSMUSG00000029304	Spp1	b
ENSMUSG00000072774	Zfp951	b
ENSMUSG00000072720	Myo18b	b
ENSMUSG00000043913	Ccdc60	b
ENSMUSG00000029603	Dtx1	b
ENSMUSG00000042647	Acad12	b
ENSMUSG00000029456	Acad10	b
ENSMUSG00000037962	Rflna	b
ENSMUSG00000095789	Nupr1l	b
ENSMUSG00000040557	Mettl27	b
ENSMUSG00000049551	Fzd9	b
ENSMUSG00000006143	Upk3bl	b
ENSMUSG00000004952	Rasa4	b
ENSMUSG00000037411	Serpine1	b
ENSMUSG00000053647	Gper1	b
ENSMUSG00000036526	Card11	b
ENSMUSG00000093910	Zfp853	b
ENSMUSG00000029651	Mtus2	b
ENSMUSG00000047735	Samd9l	b
ENSMUSG00000032625	Thsd7a	b
ENSMUSG00000039904	Gpr37	b
ENSMUSG00000049939	Lrrc4	b
ENSMUSG00000029925	Tbxas1	b
ENSMUSG00000057716	Tmem178b	b
ENSMUSG00000053007	Creb5	b
ENSMUSG00000086040	Wipf3	b
ENSMUSG00000019124	Scrn1	b
ENSMUSG00000038065	Mturn	b
ENSMUSG00000004347	Pde1c	b
ENSMUSG00000045441	Gprin3	b
ENSMUSG00000054474	Thnsl2	b
ENSMUSG00000055027	Smyd1	b
ENSMUSG00000033508	Asprv1	b
ENSMUSG00000059187	Tafa1	b
ENSMUSG00000044086	Lmod3	b
ENSMUSG00000030075	Cntn3	b
ENSMUSG00000064293	Cntn4	b
ENSMUSG00000009394	Syn2	b
ENSMUSG00000030134	Rasgef1a	b
ENSMUSG00000030111	A2m	b
ENSMUSG00000040613	Apobec1	b
ENSMUSG00000030351	Tspan11	b
ENSMUSG00000030359	Pzp	b
ENSMUSG00000041540	Sox5	b
ENSMUSG00000030255	Sspn	b
ENSMUSG00000040187	Arntl2	b
ENSMUSG00000040121	Rep15	b
ENSMUSG00000030306	Tmtc1	b
ENSMUSG00000064179	Tnnt1	b
ENSMUSG00000074272	Ceacam1	b
ENSMUSG00000089661	Mia	b
ENSMUSG00000053522	Lgals7	b
ENSMUSG00000036570	Fxyd1	b
ENSMUSG00000004609	Cd33	b
ENSMUSG00000094152	Slc6a16	b
ENSMUSG00000038239	Hrc	b
ENSMUSG00000040428	Plekha4	b
ENSMUSG00000030834	Abcc6	b
ENSMUSG00000040136	Abcc8	b
ENSMUSG00000055409	Nell1	b
ENSMUSG00000063297	Luzp2	b
ENSMUSG00000055026	Gabrg3	b
ENSMUSG00000074071	Fam169b	b
ENSMUSG00000032776	Mctp2	b
ENSMUSG00000070469	Adamtsl3	b
ENSMUSG00000038570	Saxo2	b
ENSMUSG00000030616	Sytl2	b
ENSMUSG00000052572	Dlg2	b
ENSMUSG00000051515	Fam181b	b
ENSMUSG00000042797	Aqp11	b
ENSMUSG00000070424	Art5	b
ENSMUSG00000031027	Stk33	b
ENSMUSG00000007279	Scube2	b
ENSMUSG00000005686	Ampd3	b
ENSMUSG00000051910	Sox6	b
ENSMUSG00000046182	Gsg1l	b
ENSMUSG00000030730	Atp2a1	b
ENSMUSG00000030683	Sez6l2	b
ENSMUSG00000030672	Mylpf	b
ENSMUSG00000041836	Ptpre	b
ENSMUSG00000025515	Muc2	b
ENSMUSG00000031097	Tnni2	b
ENSMUSG00000009246	Trpm5	b
ENSMUSG00000000154	Slc22a18	b
ENSMUSG00000040653	Ppp1r14c	b
ENSMUSG00000019768	Esr1	b
ENSMUSG00000079685	Ulbp1	b
ENSMUSG00000039981	Zc3h12d	b
ENSMUSG00000019832	Rab32	b
ENSMUSG00000015501	Hivep2	b
ENSMUSG00000039891	Txlnb	b
ENSMUSG00000019990	Pde7b	b
ENSMUSG00000049420	Tmem200a	b
ENSMUSG00000019880	Rspo3	b
ENSMUSG00000044499	Hs3st5	b
ENSMUSG00000071324	Armc2	b
ENSMUSG00000044770	Scml4	b
ENSMUSG00000019848	Popdc3	b
ENSMUSG00000056073	Grik2	b
ENSMUSG00000020067	Mypn	b
ENSMUSG00000046807	Lrrc75b	b
ENSMUSG00000033318	Gstt2	b
ENSMUSG00000020135	Apc2	b
ENSMUSG00000034949	Zfr2	b
ENSMUSG00000078439	Smim24	b
ENSMUSG00000112640	Gm32687	b
ENSMUSG00000020034	Tcp11l2	b
ENSMUSG00000020014	Cfap54	b
ENSMUSG00000019888	Mgat4c	b
ENSMUSG00000053825	Ppfia2	b
ENSMUSG00000035948	Acss3	b
ENSMUSG00000047642	D930020B18Rik	b
ENSMUSG00000034613	Ppm1h	b
ENSMUSG00000025400	Tac2	b
ENSMUSG00000044005	Gls2	b
ENSMUSG00000018166	Erbb3	b
ENSMUSG00000039057	Myo16	b
ENSMUSG00000031489	Adrb3	b
ENSMUSG00000039661	Dusp26	b
ENSMUSG00000079057	Cyp4v3	b
ENSMUSG00000031626	Sorbs2	b
ENSMUSG00000031647	Mfap3l	b
ENSMUSG00000054162	Spock3	b
ENSMUSG00000031803	B3gnt3	b
ENSMUSG00000036510	Cdh8	b
ENSMUSG00000031880	Rrad	b
ENSMUSG00000031952	Chst5	b
ENSMUSG00000055435	Maf	b
ENSMUSG00000046714	Foxc2	b
ENSMUSG00000000739	Sult5a1	b
ENSMUSG00000091754	Gm3636	b
ENSMUSG00000048502	Duxbl1	b
ENSMUSG00000021895	Arhgef3	b
ENSMUSG00000042485	Mustn1	b
ENSMUSG00000091898	Tnnc1	b
ENSMUSG00000051506	Wdfy4	b
ENSMUSG00000021950	Anxa8	b
ENSMUSG00000021803	Cdhr1	b
ENSMUSG00000096001	2610528A11Rik	b
ENSMUSG00000071489	Ptgdr	b
ENSMUSG00000004558	Ndrg2	b
ENSMUSG00000053093	Myh7	b
ENSMUSG00000035296	Sgcg	b
ENSMUSG00000022018	Rgcc	b
ENSMUSG00000022025	Cnmd	b
ENSMUSG00000036422	Pcdh8	b
ENSMUSG00000055421	Pcdh9	b
ENSMUSG00000022122	Ednrb	b
ENSMUSG00000075478	Slitrk1	b
ENSMUSG00000022129	Dct	b
ENSMUSG00000025558	Dock9	b
ENSMUSG00000019066	Rab3d	b
ENSMUSG00000031963	Bmper	b
ENSMUSG00000085576	Dpy19l2	b
ENSMUSG00000031994	Adamts8	b
ENSMUSG00000032033	Barx2	b
ENSMUSG00000032122	Slc37a2	b
ENSMUSG00000038112	AW551984	b
ENSMUSG00000037705	Tecta	b
ENSMUSG00000032089	Il10ra	b
ENSMUSG00000053199	Arhgap20	b
ENSMUSG00000078307	AI593442	b
ENSMUSG00000042045	Sln	b
ENSMUSG00000032243	Itga11	b
ENSMUSG00000053040	Aph1c	b
ENSMUSG00000013584	Aldh1a2	b
ENSMUSG00000062151	Unc13c	b
ENSMUSG00000044976	Wdr72	b
ENSMUSG00000034858	Fam214a	b
ENSMUSG00000044938	Klhl31	b
ENSMUSG00000039313	Minar1	b
ENSMUSG00000032456	Nmnat3	b
ENSMUSG00000032537	Ephb1	b
ENSMUSG00000032548	Slco2a1	b
ENSMUSG00000057969	Sema3b	b
ENSMUSG00000032503	Arpp21	b
ENSMUSG00000032446	Eomes	b
ENSMUSG00000010651	Acaa1b	b
ENSMUSG00000034614	Pik3ip1	b
ENSMUSG00000049721	Gal3st1	b
ENSMUSG00000057897	Camk2b	b
ENSMUSG00000020429	Igfbp1	b
ENSMUSG00000048834	Vstm2a	b
ENSMUSG00000049811	Fam161a	b
ENSMUSG00000020159	Gabrp	b
ENSMUSG00000057098	Ebf1	b
ENSMUSG00000078851	H2aw	b
ENSMUSG00000061462	Obscn	b
ENSMUSG00000009900	Wnt3a	b
ENSMUSG00000049892	Rasd1	b
ENSMUSG00000020542	Myocd	b
ENSMUSG00000055775	Myh8	b
ENSMUSG00000060180	Myh13	b
ENSMUSG00000041329	Atp1b2	b
ENSMUSG00000020828	Pld2	b
ENSMUSG00000005951	Shpk	b
ENSMUSG00000018845	Unc45b	b
ENSMUSG00000082101	Slfn14	b
ENSMUSG00000048616	Nog	b
ENSMUSG00000047773	Ankfn1	b
ENSMUSG00000044177	Wfikkn2	b
ENSMUSG00000020865	Abcc3	b
ENSMUSG00000039084	Chad	b
ENSMUSG00000035775	Krt20	b
ENSMUSG00000014198	Zfp385c	b
ENSMUSG00000035112	Wnk4	b
ENSMUSG00000019590	Cyb561	b
ENSMUSG00000020620	Abca8b	b
ENSMUSG00000018800	Abca5	b
ENSMUSG00000041695	Kcnj2	b
ENSMUSG00000000567	Sox9	b
ENSMUSG00000000202	Btbd17	b
ENSMUSG00000034652	Cd300a	b
ENSMUSG00000020734	Grin2c	b
ENSMUSG00000020793	Galr2	b
ENSMUSG00000025582	Nptx1	b
ENSMUSG00000025150	Cbr2	b
ENSMUSG00000078249	Hmga1b	b
ENSMUSG00000025170	Rab40b	b
ENSMUSG00000052551	Adarb2	b
ENSMUSG00000021313	Ryr2	b
ENSMUSG00000052374	Actn2	b
ENSMUSG00000041324	Inhba	b
ENSMUSG00000021314	Amph	b
ENSMUSG00000021340	Gpld1	b
ENSMUSG00000050295	Foxc1	b
ENSMUSG00000044951	Mylk4	b
ENSMUSG00000044566	Cage1	b
ENSMUSG00000054728	Phactr1	b
ENSMUSG00000038132	Rbm24	b
ENSMUSG00000021390	Ogn	b
ENSMUSG00000047842	Diras2	b
ENSMUSG00000014164	Klhl3	b
ENSMUSG00000055254	Ntrk2	b
ENSMUSG00000033063	Cntnap3	b
ENSMUSG00000021684	Pde8b	b
ENSMUSG00000021680	Crhbp	b
ENSMUSG00000092116	Gm10320	b
ENSMUSG00000021765	Fst	b
ENSMUSG00000021730	Hcn1	b
ENSMUSG00000020641	Rsad2	b
ENSMUSG00000035860	Cdhr3	b
ENSMUSG00000036295	Lrrn3	b
ENSMUSG00000061603	Akap6	b
ENSMUSG00000021010	Npas3	b
ENSMUSG00000073079	Srp54a	b
ENSMUSG00000034258	Flvcr2	b
ENSMUSG00000021255	Esrrb	b
ENSMUSG00000045404	Kcnk13	b
ENSMUSG00000021200	Asb2	b
ENSMUSG00000054150	Syne3	b
ENSMUSG00000021259	Cyp46a1	b
ENSMUSG00000018581	Dnah11	b
ENSMUSG00000064373	Selenop	b
ENSMUSG00000049148	Plcxd3	b
ENSMUSG00000058914	C1qtnf3	b
ENSMUSG00000060735	Rxfp3	b
ENSMUSG00000047497	Adamts12	b
ENSMUSG00000025370	Cdh9	b
ENSMUSG00000040452	Cdh12	b
ENSMUSG00000038725	Pkhd1l1	b
ENSMUSG00000058656	Samd12	b
ENSMUSG00000024479	Mal2	b
ENSMUSG00000037362	Ccn3	b
ENSMUSG00000005125	Ndrg1	b
ENSMUSG00000022594	Lynx1	b
ENSMUSG00000018893	Mb	b
ENSMUSG00000068227	Il2rb	b
ENSMUSG00000078954	Arhgap8	b
ENSMUSG00000058441	Panx2	b
ENSMUSG00000055022	Cntn1	b
ENSMUSG00000063296	Tmem117	b
ENSMUSG00000022483	Col2a1	b
ENSMUSG00000003354	Ccdc65	b
ENSMUSG00000001655	Hoxc13	b
ENSMUSG00000008658	Rbfox1	b
ENSMUSG00000022756	Slc7a4	b
ENSMUSG00000043811	Rtn4r	b
ENSMUSG00000004366	Sst	b
ENSMUSG00000022523	Fgf12	b
ENSMUSG00000060636	Rpl35a	b
ENSMUSG00000049436	Upk1b	b
ENSMUSG00000022790	Igsf11	b
ENSMUSG00000048087	Gm4737	b
ENSMUSG00000035258	Abi3bp	b
ENSMUSG00000068196	Col8a1	b
ENSMUSG00000055540	Epha6	b
ENSMUSG00000022762	Ncam2	b
ENSMUSG00000039830	Olig2	b
ENSMUSG00000040666	Sh3bgr	b
ENSMUSG00000090223	Pcp4	b
ENSMUSG00000040605	Bace2	b
ENSMUSG00000092074	Dynlt1a	b
ENSMUSG00000033450	Tagap	b
ENSMUSG00000023826	Prkn	b
ENSMUSG00000048826	Dact2	b
ENSMUSG00000066720	Cldn9	b
ENSMUSG00000024130	Abca3	b
ENSMUSG00000044533	Rps2	b
ENSMUSG00000047507	Baiap3	b
ENSMUSG00000024112	Cacna1h	b
ENSMUSG00000024180	Tmem8	b
ENSMUSG00000062859	Tcp11	b
ENSMUSG00000015476	Prrt1	b
ENSMUSG00000067212	H2-T23	b
ENSMUSG00000056116	H2-T22	b
ENSMUSG00000023913	Pla2g7	b
ENSMUSG00000023960	Enpp5	b
ENSMUSG00000079471	Mymx	b
ENSMUSG00000004730	Adgre1	b
ENSMUSG00000095407	Tmem200c	b
ENSMUSG00000036533	Cdc42ep3	b
ENSMUSG00000024109	Nrxn1	b
ENSMUSG00000036855	Gjd4	b
ENSMUSG00000024421	Lama3	b
ENSMUSG00000041923	Nol4	b
ENSMUSG00000103037	Pcdhgb1	b
ENSMUSG00000039954	Stk32a	b
ENSMUSG00000024593	Megf10	b
ENSMUSG00000036412	Arsi	b
ENSMUSG00000024578	Il17b	b
ENSMUSG00000032735	Ablim3	b
ENSMUSG00000039529	Atp8b1	b
ENSMUSG00000024518	Rax	b
ENSMUSG00000035394	Cfap53	b
ENSMUSG00000059336	Slc14a1	b
ENSMUSG00000024647	Cbln2	b
ENSMUSG00000024900	Cpt1a	b
ENSMUSG00000083282	Ctsf	b
ENSMUSG00000006457	Actn3	b
ENSMUSG00000024818	Slc25a45	b
ENSMUSG00000046805	Mpeg1	b
ENSMUSG00000039126	Prune2	b
ENSMUSG00000052387	Trpm3	b
ENSMUSG00000052942	Glis3	b
ENSMUSG00000024899	Papss2	b
ENSMUSG00000035783	Acta2	b
ENSMUSG00000061132	Blnk	b
ENSMUSG00000025064	Col17a1	b
ENSMUSG00000043531	Sorcs1	b
ENSMUSG00000041362	Shtn1	b
ENSMUSG00000025911	Adhfe1	c
ENSMUSG00000026156	B3gat2	c
ENSMUSG00000026018	Ica1l	c
ENSMUSG00000055567	Unc80	c
ENSMUSG00000026227	2810459M11Rik	c
ENSMUSG00000047216	Cdh19	c
ENSMUSG00000118219	Gm29695	c
ENSMUSG00000040170	Fmo2	c
ENSMUSG00000026683	Nuf2	c
ENSMUSG00000056569	Mpz	c
ENSMUSG00000010175	Prox1	c
ENSMUSG00000026955	Sapcd2	c
ENSMUSG00000075334	Rprm	c
ENSMUSG00000026824	Kcnj3	c
ENSMUSG00000005233	Spc25	c
ENSMUSG00000068859	Sp9	c
ENSMUSG00000026999	Nup35	c
ENSMUSG00000042604	Kcna4	c
ENSMUSG00000027115	Kif18a	c
ENSMUSG00000045838	Ccdc9b	c
ENSMUSG00000072980	Oip5	c
ENSMUSG00000027306	Nusap1	c
ENSMUSG00000027379	Bub1	c
ENSMUSG00000048327	Ckap2l	c
ENSMUSG00000050558	Prokr2	c
ENSMUSG00000053166	Cdh22	c
ENSMUSG00000103034	Gm8797	c
ENSMUSG00000027855	Sycp1	c
ENSMUSG00000090066	1110002E22Rik	c
ENSMUSG00000028036	Ptgfr	c
ENSMUSG00000028175	Depdc1a	c
ENSMUSG00000028264	Spaca1	c
ENSMUSG00000073877	Gm13306	c
ENSMUSG00000043753	Dmrta1	c
ENSMUSG00000044254	Pcsk9	c
ENSMUSG00000028707	Dmbx1	c
ENSMUSG00000050966	Lin28a	c
ENSMUSG00000070691	Runx3	c
ENSMUSG00000028661	Epha8	c
ENSMUSG00000065999	Zfp985	c
ENSMUSG00000066000	Zfp979	c
ENSMUSG00000078495	Zfp984	c
ENSMUSG00000029022	Miip	c
ENSMUSG00000008348	Ubc	c
ENSMUSG00000070498	Tmem132b	c
ENSMUSG00000023964	Calcr	c
ENSMUSG00000009376	Met	c
ENSMUSG00000029695	Aass	c
ENSMUSG00000056215	Lrguk	c
ENSMUSG00000030088	Aldh1l1	c
ENSMUSG00000038527	C1rl	c
ENSMUSG00000023505	Cdca3	c
ENSMUSG00000042638	Gucy2c	c
ENSMUSG00000030223	Ptpro	c
ENSMUSG00000030226	Lmo3	c
ENSMUSG00000043432	Leng9	c
ENSMUSG00000030423	Pop4	c
ENSMUSG00000055102	Zfp819	c
ENSMUSG00000070564	Ntn5	c
ENSMUSG00000009471	Myod1	c
ENSMUSG00000030996	Art1	c
ENSMUSG00000060441	Trim5	c
ENSMUSG00000048065	Cyb5r2	c
ENSMUSG00000005611	Mrvi1	c
ENSMUSG00000030905	Crym	c
ENSMUSG00000030677	Kif22	c
ENSMUSG00000050994	Adgb	c
ENSMUSG00000078452	Raet1d	c
ENSMUSG00000075266	Cenpw	c
ENSMUSG00000019913	Sim1	c
ENSMUSG00000049641	Vgll2	c
ENSMUSG00000020080	Hkdc1	c
ENSMUSG00000055862	Izumo4	c
ENSMUSG00000096795	Zfp433	c
ENSMUSG00000020037	Rfx4	c
ENSMUSG00000036446	Lum	c
ENSMUSG00000019932	Kera	c
ENSMUSG00000000435	Myf5	c
ENSMUSG00000040258	Nxph4	c
ENSMUSG00000057228	Aadat	c
ENSMUSG00000036437	Npy1r	c
ENSMUSG00000064325	Hhip	c
ENSMUSG00000096039	D830030K20Rik	c
ENSMUSG00000022033	Pbk	c
ENSMUSG00000022034	Esco2	c
ENSMUSG00000058126	Tpm3-rs7	c
ENSMUSG00000032060	Cryab	c
ENSMUSG00000041064	Pif1	c
ENSMUSG00000040204	Pclaf	c
ENSMUSG00000032221	Mns1	c
ENSMUSG00000032368	Zic1	c
ENSMUSG00000032452	Clstn2	c
ENSMUSG00000074001	Klhl40	c
ENSMUSG00000020330	Hmmr	c
ENSMUSG00000020415	Pttg1	c
ENSMUSG00000020333	Acsl6	c
ENSMUSG00000050270	Tmem220	c
ENSMUSG00000018698	Lhx1	c
ENSMUSG00000025576	Rbfox3	c
ENSMUSG00000046159	Chrm3	c
ENSMUSG00000094338	H2bc13	c
ENSMUSG00000114279	H2bc14	c
ENSMUSG00000036181	H1f2	c
ENSMUSG00000069310	H3c3	c
ENSMUSG00000021391	Cenpp	c
ENSMUSG00000005320	Fgfr4	c
ENSMUSG00000021506	Pitx1	c
ENSMUSG00000055560	Zfp459	c
ENSMUSG00000045273	Cenph	c
ENSMUSG00000041431	Ccnb1	c
ENSMUSG00000021697	Depdc1b	c
ENSMUSG00000051456	Hspb3	c
ENSMUSG00000042258	Isl1	c
ENSMUSG00000002565	Scin	c
ENSMUSG00000001497	Pax9	c
ENSMUSG00000021071	Trim9	c
ENSMUSG00000042808	Gpx2	c
ENSMUSG00000021221	Dpf3	c
ENSMUSG00000043122	A530016L24Rik	c
ENSMUSG00000040420	Cdh18	c
ENSMUSG00000022309	Angpt1	c
ENSMUSG00000022311	Csmd3	c
ENSMUSG00000079018	Ly6c1	c
ENSMUSG00000039200	Atf7ip2	c
ENSMUSG00000116652	B830017H08Rik	c
ENSMUSG00000068428	Gmnc	c
ENSMUSG00000022548	Apod	c
ENSMUSG00000033031	Cip2a	c
ENSMUSG00000046160	Olig1	c
ENSMUSG00000116673	A630089N07Rik	c
ENSMUSG00000000579	Dynlt1c	c
ENSMUSG00000071984	Fndc1	c
ENSMUSG00000062753	AI413582	c
ENSMUSG00000062252	Lhfpl5	c
ENSMUSG00000024039	Cbs	c
ENSMUSG00000048440	Cyp4f16	c
ENSMUSG00000090877	Hspa1b	c
ENSMUSG00000045257	Morn2	c
ENSMUSG00000044201	Cdc25c	c
ENSMUSG00000078240	Gm3550	c
ENSMUSG00000024481	Lvrn	c
ENSMUSG00000045991	Onecut2	c
ENSMUSG00000024521	Pmaip1	c
ENSMUSG00000024868	Dkk1	c
ENSMUSG00000024766	Lipo3	c
ENSMUSG00000087303	Lipo2	c
ENSMUSG00000024989	Cep55	c
ENSMUSG00000037071	Scd1	c
ENSMUSG00000025216	Lbx1	c

### Sheet: Table S3
gene	panel	highlight
Wnt2b	WNT main	yes
Axin2	WNT main	yes
Notum	WNT main	yes
Apcdd1	WNT main	other
T	WNT main	yes
Tcf7	WNT main	other
Edar	WNT main	other
Wif1	WNT main	other
Rspo1	WNT main	other
Rspo4	WNT main	yes
Vax2	WNT main	other
Nkd1	WNT main	other
Nkd2	WNT main	other
Sfrp5	WNT main	other
Dkk1	WNT main	other
Dkk2	WNT main	yes
Fzd10	WNT main	other
Lgr6	WNT main	yes
Lgr5	WNT main	yes
Lrp8	WNT main	other
Sp5	WNT main	other
Sp9	WNT main	yes
Mycn	WNT main	other
Bmp4	BMP main	yes
Twist1	BMP main	yes
Twist2	BMP main	yes
Msx1	BMP main	yes
Grem1	BMP main	yes
Sost	BMP main	yes
Dusp4	FGF/HH main	yes
Dusp6	FGF/HH main	yes
Etv4	FGF/HH main	yes
Etv5	FGF/HH main	yes
Fgf4	FGF/HH main	yes
Fgf8	FGF/HH main	yes
Spry4	FGF/HH main	yes
Fgfr4	FGF/HH main	other
Shh	FGF/HH main	yes
Hhip	FGF/HH main	other
Sox5	chondrogenesis main	yes
Sox6	chondrogenesis main	yes
Sox9	chondrogenesis main	yes
Col2a1	chondrogenesis main	yes
Nog	chondrogenesis main	yes
Bmpr1b	chondrogenesis main	yes
Bmper	chondrogenesis main	yes
Col8a1	chondrogenesis main	other
Col9a2	chondrogenesis main	other
Col9a3	chondrogenesis main	other
Sulf1	chondrogenesis main	yes
Sfrp2	chondrogenesis main	yes
Fgf12	chondrogenesis main	other

### Sheet: Table S4
gene_id	gene_short_name	baseMean	log2FoldChange	lfcSE	stat	pvalue	padj
ENSMUSG00000048938	Nr1h5	184.276	-11.0429	1.18682	-9.3046	1.34496e-20	2.86036e-18
ENSMUSG00000046049	Rp1l1	85.95	-9.93639	1.20332	-8.25746	1.488e-16	1.9736e-14
ENSMUSG00000090121	Abhd12b	37.3696	-8.73242	1.2422	-7.02979	2.06849e-12	1.5814e-10
ENSMUSG00000026572	Tbx19	20.675	-7.90045	1.28202	-6.16252	7.15946e-10	3.53248e-08
ENSMUSG00000075304	Sp5	64.5663	-4.52792	0.42002	-10.7802	4.26729e-27	1.59506e-24
ENSMUSG00000048534	Jaml	24.7542	-4.21836	0.628116	-6.71589	1.86921e-11	1.25308e-09
ENSMUSG00000042988	Notum	80.2682	-3.42535	0.309674	-11.0611	1.93605e-28	7.96039e-26
ENSMUSG00000074934	Grem1	833.393	-2.93779	0.0954893	-30.7656	7.56198e-208	3.10923e-204
ENSMUSG00000071847	Apcdd1	1174.56	-2.51207	0.0777955	-32.2907	9.46011e-229	1.1669e-224
ENSMUSG00000060938	Rpl26	2160.89	-2.42214	0.295579	-8.19457	2.51497e-16	3.2655e-14
ENSMUSG00000038115	Ano2	22.3576	-2.19907	0.48029	-4.57863	4.68033e-06	9.42651e-05
ENSMUSG00000048450	Msx1	2101.98	-2.03877	0.0637629	-31.9743	2.48407e-224	1.53205e-220
ENSMUSG00000021567	Nkd2	1191.19	-2.03294	0.081183	-25.0414	2.16651e-138	3.81771e-135
ENSMUSG00000081683	Fzd10	1357	-1.98592	0.0705021	-28.1683	1.43091e-174	3.53005e-171
ENSMUSG00000000142	Axin2	1436.88	-1.96431	0.0757683	-25.9252	3.46699e-148	7.12755e-145
ENSMUSG00000059898	Dsc3	38.3778	-1.92787	0.397556	-4.84929	1.23902e-06	2.83549e-05
ENSMUSG00000061762	Tac1	22.8531	-1.78708	0.470239	-3.80037	0.000144482	0.00177685
ENSMUSG00000074715	Ccl28	20.582	-1.65548	0.483129	-3.42659	0.000611217	0.00592252
ENSMUSG00000049538	Adamts16	47.8778	-1.64663	0.353891	-4.65294	3.27236e-06	6.87641e-05
ENSMUSG00000028031	Dkk2	208.399	-1.62264	0.156733	-10.3529	4.05904e-25	1.3532e-22
ENSMUSG00000025219	Fgf8	472.479	-1.59075	0.107355	-14.8177	1.12646e-49	1.06883e-46
ENSMUSG00000029830	Svopl	110.315	-1.57826	0.206122	-7.6569	1.90479e-14	1.92587e-12
ENSMUSG00000001494	Sost	224.675	-1.57454	0.154524	-10.1897	2.20523e-24	6.63451e-22
ENSMUSG00000060548	Tnfrsf19	682.557	-1.54071	0.0909012	-16.9493	1.94699e-64	2.18328e-61
ENSMUSG00000020053	Igf1	1168.94	-1.53898	0.107122	-14.3667	8.37746e-47	7.38114e-44
ENSMUSG00000037169	Mycn	2040.44	-1.48573	0.0686842	-21.6313	9.11208e-104	1.40497e-100
ENSMUSG00000002633	Shh	209.39	-1.46899	0.1492	-9.84582	7.14539e-23	1.95863e-20
ENSMUSG00000043122	A530016L24Rik	31.5397	-1.45364	0.403652	-3.60122	0.000316726	0.00345125
ENSMUSG00000034310	Tmem132d	54.2983	-1.44522	0.33191	-4.35425	1.33525e-05	0.000234285
ENSMUSG00000025572	Tmc6	815.474	-1.41611	0.0827045	-17.1225	1.00808e-65	1.24347e-62
ENSMUSG00000020218	Wif1	487.5	-1.41515	0.110847	-12.7667	2.51564e-37	1.47764e-34
ENSMUSG00000062327	T	24.5971	-1.40083	0.426629	-3.28348	0.00102535	0.00902758
ENSMUSG00000035799	Twist1	5892.71	-1.38645	0.04739	-29.2563	3.73846e-188	1.15285e-184
ENSMUSG00000048482	Bdnf	147.303	-1.37802	0.180339	-7.64128	2.15072e-14	2.15684e-12
ENSMUSG00000084897	Gm14226	394.588	-1.37784	0.114906	-11.991	3.96165e-33	1.95468e-30
ENSMUSG00000042793	Lgr6	43.1995	-1.37147	0.335292	-4.09039	4.30649e-05	0.000635413
ENSMUSG00000007805	Twist2	179.357	-1.36872	0.173974	-7.86739	3.6211e-15	4.06057e-13
ENSMUSG00000043155	Hpdl	29.6656	-1.33878	0.384286	-3.4838	0.000494344	0.00497449
ENSMUSG00000004552	Ctse	53.5459	-1.2974	0.302299	-4.29178	1.77249e-05	0.000298822
ENSMUSG00000027737	Slc7a11	274.563	-1.25213	0.149353	-8.38367	5.13006e-17	7.27348e-15
ENSMUSG00000029757	Dync1i1	50.7866	-1.21651	0.305089	-3.98738	6.68077e-05	0.000920752
ENSMUSG00000039092	Sptlc3	24.7992	-1.21355	0.415812	-2.9185	0.00351723	0.0238641
ENSMUSG00000035964	Tmem59l	196.05	-1.19636	0.171176	-6.98909	2.76666e-12	2.0809e-10
ENSMUSG00000078249	Hmga1b	1876.66	-1.19422	0.343084	-3.48085	0.000499831	0.00502479
ENSMUSG00000036304	Zdhhc23	68.6276	-1.18376	0.273815	-4.32321	1.53776e-05	0.000265291
ENSMUSG00000021765	Fst	58.6725	-1.18209	0.275458	-4.29136	1.77579e-05	0.000298822
ENSMUSG00000031636	Pdlim3	30.5501	-1.17285	0.392324	-2.98949	0.00279445	0.0199361
ENSMUSG00000038151	Prdm1	164.186	-1.16315	0.173155	-6.71736	1.85043e-11	1.24727e-09
ENSMUSG00000034324	Tmem132c	3002.48	-1.15588	0.0564281	-20.4841	2.98467e-93	4.09066e-90
ENSMUSG00000094786	Gm14403	160.533	-1.14497	0.22225	-5.1517	2.58131e-07	7.0288e-06
ENSMUSG00000045349	Sh2d5	99.186	-1.13167	0.219415	-5.15769	2.50012e-07	6.83792e-06
ENSMUSG00000074575	Kcng1	51.3013	-1.11468	0.309746	-3.5987	0.000319807	0.00348175
ENSMUSG00000062760	Shisal1	42.8635	-1.10408	0.312162	-3.53688	0.000404889	0.00423605
ENSMUSG00000078495	Zfp984	290.466	-1.0983	0.381933	-2.87562	0.00403232	0.0264574
ENSMUSG00000028640	Tfap2c	383.717	-1.0964	0.126145	-8.69161	3.57349e-18	5.72454e-16
ENSMUSG00000024245	Tmem178	127.374	-1.08862	0.184301	-5.90679	3.48842e-09	1.43912e-07
ENSMUSG00000053025	Sv2b	43.79	-1.08299	0.326393	-3.31806	0.000906466	0.00817941
ENSMUSG00000027859	Ngf	30.678	-1.08112	0.397536	-2.71954	0.00653721	0.0391629
ENSMUSG00000079679	Vwde	59.4311	-1.07825	0.295513	-3.64874	0.000263528	0.00295511
ENSMUSG00000024868	Dkk1	307.36	-1.06788	0.132973	-8.0308	9.68395e-16	1.1269e-13
ENSMUSG00000031661	Nkd1	1292.41	-1.06527	0.0712563	-14.9498	1.56147e-50	1.60506e-47
ENSMUSG00000028885	Smpdl3b	71.3415	-1.05518	0.247686	-4.26016	2.04278e-05	0.000336746
ENSMUSG00000030609	Aen	925.87	-1.05429	0.0822296	-12.8213	1.24629e-37	7.6865e-35
ENSMUSG00000000296	Tpd52l1	206.117	-1.04554	0.161253	-6.48385	8.94115e-11	5.31508e-09
ENSMUSG00000027596	a	249.178	-1.04061	0.138924	-7.49052	6.8601e-14	6.41055e-12
ENSMUSG00000051617	Krt9	49.5584	-1.03857	0.301996	-3.43904	0.000583792	0.00571677
ENSMUSG00000022367	Has2	387.025	-1.03704	0.115273	-8.99638	2.33289e-19	4.17046e-17
ENSMUSG00000020140	Lgr5	78.2069	-1.0314	0.257082	-4.01194	6.02215e-05	0.00084317
ENSMUSG00000021835	Bmp4	1331.54	-1.02839	0.0726412	-14.1571	1.68777e-45	1.38791e-42
ENSMUSG00000000560	Gabra2	43.5903	-1.02209	0.310833	-3.28823	0.0010082	0.00892763
ENSMUSG00000093979	Gm2237	39.0715	-1.01387	0.325964	-3.11037	0.00186855	0.0145325
ENSMUSG00000052981	Ube2ql1	121.573	-1.01187	0.223894	-4.51941	6.20131e-06	0.000120462
ENSMUSG00000027840	Wnt2b	56.0989	-1.00411	0.309876	-3.24037	0.00119375	0.0101891
